# Massively parallel disruption of enhancers active during human corticogenesis

**DOI:** 10.1101/852673

**Authors:** Evan Geller, Jake Gockley, Deena Emera, Severin Uebbing, Justin Cotney, James P. Noonan

## Abstract

Changes in gene regulation have been linked to the expansion of the human cerebral cortex and to neurodevelopmental disorders. However, the biological effects of genetic variation within developmental regulatory elements on human corticogenesis are not well understood. We used sgRNA-Cas9 genetic screens in human neural stem cells (hNSCs) to disrupt 10,674 expressed genes and 2,227 enhancers active in the developing human cortex and determine the resulting effects on cellular proliferation. Gene disruptions affecting proliferation were enriched for genes associated with risk for human neurodevelopmental phenotypes including primary microcephaly and autism spectrum disorder. Although disruptions in enhancers had overall weaker effects on proliferation than gene disruptions, we identified enhancer disruptions that severely perturbed hNSC self-renewal. Disruptions in Human Accelerated Regions and Human Gain Enhancers, regulatory elements implicated in the evolution of the human brain, also perturbed hNSC proliferation, establishing a role for these elements in human neurodevelopment. Integrating proliferation phenotypes with chromatin interaction maps revealed regulatory relationships between enhancers and target genes that contribute to neurogenesis and potentially to human cortical evolution.
