## Supplemental Table 1 for "Massively parallel disruption of enhancers active during human corticogenesis"

### Sheet: Readme
Quality and summary statistics for each sub-library included in the sgRNA-Cas9 proliferation screen of genes and enhancers in hNSC.

### Sheet: Sequencing Summary
File	Label	Reads	Mapped	Percentage	TotalsgRNAs	Zerocounts	GiniIndex	NegSelQC	NegSelQCPval	NegSelQCPvalPermutation	NegSelQCPvalPermutationFDR	NegSelQCGene
reads/S01_t0_1_TRIM.fastq.gz	t0_1	12252664	10476730	0.8551	11182	4	0.05812	0	1	1	1	0
reads/S01_t4_1_TRIM.fastq.gz	t4_1	14304009	12050215	0.8424	11182	3	0.06152	0	1	1	1	0
reads/S01_t8_1_TRIM.fastq.gz	t8_1	11465045	9535806	0.8317	11182	5	0.0664	0	1	1	1	0
reads/S01_t12_1_TRIM.fastq.gz	t12_1	18801591	15713712	0.8358	11182	3	0.0624	0	1	1	1	0
reads/S01_t0_2_TRIM.fastq.gz	t0_2	15347441	13077285	0.8521	11182	1	0.05654	0	1	1	1	0
reads/S01_t4_2_TRIM.fastq.gz	t4_2	17478069	14574557	0.8339	11182	1	0.05702	0	1	1	1	0
reads/S01_t8_2_TRIM.fastq.gz	t8_2	17891381	14981860	0.8374	11182	1	0.05779	0	1	1	1	0
reads/S01_t12_2_TRIM.fastq.gz	t12_2	14586606	12052584	0.8263	11182	1	0.06162	0	1	1	1	0
reads/S02_t0_1_TRIM.fastq.gz	t0_1	8706042	7344512	0.8436	10091	3	0.05744	0	1	1	1	0
reads/S02_t4_1_TRIM.fastq.gz	t4_1	9547042	7903401	0.8278	10091	3	0.05799	0	1	1	1	0
reads/S02_t8_1_TRIM.fastq.gz	t8_1	10182501	8455725	0.8304	10091	3	0.0587	0	1	1	1	0
reads/S02_t12_1_TRIM.fastq.gz	t12_1	10000066	8202092	0.8202	10091	3	0.06099	0	1	1	1	0
reads/S02_t0_2_TRIM.fastq.gz	t0_2	21024098	17256956	0.8208	10091	3	0.05063	0	1	1	1	0
reads/S02_t4_2_TRIM.fastq.gz	t4_2	25647689	21071424	0.8216	10091	4	0.05014	0	1	1	1	0
reads/S02_t8_2_TRIM.fastq.gz	t8_2	24338541	19978065	0.8208	10091	4	0.05163	0	1	1	1	0
reads/S02_t12_2_TRIM.fastq.gz	t12_2	22477573	18240088	0.8115	10091	4	0.05396	0	1	1	1	0
reads/S03_t0_1_TRIM.fastq.gz	t0_1	39204225	32195066	0.8212	10378	4	0.05081	0	1	1	1	0
reads/S03_t4_1_TRIM.fastq.gz	t4_1	39610987	32011852	0.8082	10378	4	0.04773	0	1	1	1	0
reads/S03_t8_1_TRIM.fastq.gz	t8_1	50269368	40527606	0.8062	10378	4	0.04748	0	1	1	1	0
reads/S03_t12_1_TRIM.fastq.gz	t12_1	27996768	22023230	0.7866	10378	4	0.0582	0	1	1	1	0
reads/S03_t0_2_TRIM.fastq.gz	t0_2	16209211	13606290	0.8394	10378	4	0.05267	0	1	1	1	0
reads/S03_t4_2_TRIM.fastq.gz	t4_2	19101096	15841592	0.8294	10378	4	0.05223	0	1	1	1	0
reads/S03_t8_2_TRIM.fastq.gz	t8_2	17817220	14708290	0.8255	10378	4	0.05473	0	1	1	1	0
reads/S03_t12_2_TRIM.fastq.gz	t12_2	14882105	12233942	0.8221	10378	4	0.05955	0	1	1	1	0
reads/S04_t0_1_TRIM.fastq.gz	t0_1	11427206	9614289	0.8414	10849	3	0.0618	0	1	1	1	0
reads/S04_t4_1_TRIM.fastq.gz	t4_1	11890318	9871308	0.8302	10849	4	0.06428	0	1	1	1	0
reads/S04_t8_1_TRIM.fastq.gz	t8_1	8699652	7180799	0.8254	10849	4	0.06843	0	1	1	1	0
reads/S04_t12_1_TRIM.fastq.gz	t12_1	6540689	5425598	0.8295	10849	5	0.0748	0	1	1	1	0
reads/S04_t0_2_TRIM.fastq.gz	t0_2	24630062	20624689	0.8374	10849	4	0.05552	0	1	1	1	0
reads/S04_t4_2_TRIM.fastq.gz	t4_2	26431623	21820513	0.8255	10849	4	0.05717	0	1	1	1	0
reads/S04_t8_2_TRIM.fastq.gz	t8_2	28094805	23155898	0.8242	10849	4	0.05794	0	1	1	1	0
reads/S04_t12_2_TRIM.fastq.gz	t12_2	24611815	19964148	0.8112	10849	4	0.06107	0	1	1	1	0
reads/S05_t0_1_TRIM.fastq.gz	t0_1	7595292	6598823	0.8688	10525	4	0.06202	0	1	1	1	0
reads/S05_t4_1_TRIM.fastq.gz	t4_1	12429462	10689753	0.86	10525	4	0.05864	0	1	1	1	0
reads/S05_t8_1_TRIM.fastq.gz	t8_1	12817866	11012033	0.8591	10525	4	0.05931	0	1	1	1	0
reads/S05_t12_1_TRIM.fastq.gz	t12_1	9399663	8044815	0.8559	10525	4	0.06558	0	1	1	1	0
reads/S05_t0_2_TRIM.fastq.gz	t0_2	25115882	21765482	0.8666	10525	4	0.05258	0	1	1	1	0
reads/S05_t4_2_TRIM.fastq.gz	t4_2	26164439	22367146	0.8549	10525	4	0.05301	0	1	1	1	0
reads/S05_t8_2_TRIM.fastq.gz	t8_2	24549175	20999895	0.8554	10525	4	0.05567	0	1	1	1	0
reads/S05_t12_2_TRIM.fastq.gz	t12_2	19754106	16803962	0.8507	10525	4	0.06092	0	1	1	1	0
reads/S06_t0_1_TRIM.fastq.gz	t0_1	9510279	8221456	0.8645	11146	2	0.05932	0	1	1	1	0
reads/S06_t4_1_TRIM.fastq.gz	t4_1	9710888	8378528	0.8628	11146	4	0.05979	0	1	1	1	0
reads/S06_t8_1_TRIM.fastq.gz	t8_1	10040350	8571747	0.8537	11146	4	0.06113	0	1	1	1	0
reads/S06_t12_1_TRIM.fastq.gz	t12_1	8698690	7495583	0.8617	11146	4	0.06589	0	1	1	1	0
reads/S06_t0_2_TRIM.fastq.gz	t0_2	23242643	20141647	0.8666	11146	3	0.05216	0	1	1	1	0
reads/S06_t4_2_TRIM.fastq.gz	t4_2	29052826	24869084	0.856	11146	3	0.05118	0	1	1	1	0
reads/S06_t8_2_TRIM.fastq.gz	t8_2	29429421	25172391	0.8553	11146	3	0.05238	0	1	1	1	0
reads/S06_t12_2_TRIM.fastq.gz	t12_2	27491060	23323687	0.8484	11146	5	0.05539	0	1	1	1	0
reads/S07_t0_1_TRIM.fastq.gz	t0_1	7365437	6311255	0.8569	11549	5	0.05109	0	1	1	1	0
reads/S07_t4_1_TRIM.fastq.gz	t4_1	9880877	8168866	0.8267	11549	7	0.0535	0	1	1	1	0
reads/S07_t8_1_TRIM.fastq.gz	t8_1	8154387	6677778	0.8189	11549	6	0.05883	0	1	1	1	0
reads/S07_t12_1_TRIM.fastq.gz	t12_1	7193181	5893456	0.8193	11549	7	0.06431	0	1	1	1	0
reads/S07_t0_2_TRIM.fastq.gz	t0_2	26358927	22426133	0.8508	11549	5	0.04238	0	1	1	1	0
reads/S07_t4_2_TRIM.fastq.gz	t4_2	32901387	27217679	0.8273	11549	6	0.04481	0	1	1	1	0
reads/S07_t8_2_TRIM.fastq.gz	t8_2	29253374	24069144	0.8228	11549	6	0.04855	0	1	1	1	0
reads/S07_t12_2_TRIM.fastq.gz	t12_2	23133891	18751742	0.8106	11549	7	0.05394	0	1	1	1	0
reads/S08_t0_1_TRIM.fastq.gz	t0_1	17404127	14991794	0.8614	11537	2	0.047	0	1	1	1	0
reads/S08_t4_1_TRIM.fastq.gz	t4_1	21472121	18032979	0.8398	11537	4	0.04936	0	1	1	1	0
reads/S08_t8_1_TRIM.fastq.gz	t8_1	24935480	20791241	0.8338	11537	3	0.051	0	1	1	1	0
reads/S08_t12_1_TRIM.fastq.gz	t12_1	16358893	13135632	0.803	11537	3	0.0572	0	1	1	1	0
reads/S08_t0_2_TRIM.fastq.gz	t0_2	24639243	21318485	0.8652	11537	3	0.0449	0	1	1	1	0
reads/S08_t4_2_TRIM.fastq.gz	t4_2	23151846	19511438	0.8428	11537	4	0.04859	0	1	1	1	0
reads/S08_t8_2_TRIM.fastq.gz	t8_2	21083526	17714625	0.8402	11537	4	0.05129	0	1	1	1	0
reads/S08_t12_2_TRIM.fastq.gz	t12_2	17707726	14786863	0.8351	11537	4	0.0557	0	1	1	1	0
